# Next generation sequencing to investigate genomic diversity in Caryophyllales

**DOI:** 10.1101/646133

**Authors:** Boas Pucker, Tao Feng, Samuel F. Brockington

**Author notes:** corresponding author: Boas Pucker.

## Abstract

Caryophyllales are a highly diverse and large order of plants with a global distribution. While some species are important crops like *Beta vulgaris*, many others can survive under extreme conditions. This order is well known for the complex pigment evolution, because the pigments anthocyanins and betalains occur with mutual exclusion in species of the Caryophyllales. Here we report about genome assemblies of *Kewa caespitosa* (Kewaceae), *Macarthuria australis* (Macarthuriaceae), and *Pharnaceum exiguum* (Molluginaceae) which are representing different taxonomic groups in the Caryophyllales. The availability of these assemblies enhances molecular investigation of these species e.g. with respect to certain genes of interest.
