## AdditionalFile 1 for "Next generation sequencing to investigate genomic diversity in Caryophyllales"

### Sheet: Tabelle1
Species	Number of PE reads	PE reads after trimming	Total bases sequenced	Estimated coverage	Study	Samples	Runs
Kewa caespitose	221647405	190250546	66494221500	111	PRJEB24909	ERS2293973	ERR2400033
Limeum aethiopicum	198620092	167112678	59586027600	91	PRJEB24908	ERS2294048	ERR2401626
Macarthuria australis	229409169	201409249	68822750700	119	PRJEB24906	ERS2294049	ERR2401802
	40846000	37532499	11108326979	19	PRJEB24906	ERS2294049	ERR2540054
	182077875	151011817	54623362500	94	PRJEB24906	ERS2294058	ERR2401614
	39574000	36224019	10714631015	19	PRJEB24906	ERS2294058	ERR2540055
Pharnaceum exiguum	195125786	167528509	58537735800	206	PRJEB24886	ERS2294059	ERR2401396
