## AdditionalFile 2 for "Next generation sequencing to investigate genomic diversity in Caryophyllales"

### Sheet: genome_size_estimation
SampleName	hap_size_max	hap_size_min	hetero_max	hetero_min	k	model_max	model_min	read_err_max	read_err_min	repeat_max	repeat_min
Kewa_caespitosa_17	594038786	593543599	0.354284	0.348441	17	96.0377	87.2628	0.165271	0.165271	343434485	343148200
Kewa_caespitosa_19	611539111	611089564	0.379426	0.374668	19	95.6559	88.8464	0.18416	0.18416	301734373	301512566
Kewa_caespitosa_21	623150609	622709109	0.364408	0.359894	21	95.518	89.4911	0.18534	0.18534	286043516	285840855
Kewa_caespitosa_23	631992024	631557634	0.342815	0.338767	23	95.7097	90.0254	0.183718	0.183718	273921119	273732844
Kewa_caespitosa_25	639104209	638678082	0.321853	0.31819	25	95.6736	90.4903	0.181623	0.181623	262510513	262335482
Marcathuria_australis_1_17	476936904	476641133	2.71254	2.70411	17	97.9303	90.9763	0.250218	0.250218	283738588	283562628
Marcathuria_australis_1_19	489123226	488852840	2.87985	2.87176	19	97.4387	92.3353	0.293852	0.293852	249957823	249819647
Marcathuria_australis_1_21	497838407	497530548	2.84799	2.8389	21	96.8297	92.2672	0.300961	0.300961	242114494	241964773
Marcathuria_australis_1_23	505076200	504732098	2.77901	2.76904	23	96.4031	92.1788	0.29646	0.29646	238694192	238531573
Marcathuria_australis_1_25	509697839	509359684	2.69525	2.68574	25	96.3685	92.2746	0.293472	0.293472	235209295	235053247
Marcathuria_australis_2_17	480155724	479764030	2.73828	2.72994	17	98.4468	90.629	0.27987	0.27987	288813569	288577965
Marcathuria_australis_2_19	489930160	489636070	2.89526	2.88872	19	98.2157	92.2947	0.333188	0.333188	254630830	254477983
Marcathuria_australis_2_21	497412703	497108026	2.85418	2.84744	21	97.8149	92.4561	0.338821	0.338821	246569915	246418885
Marcathuria_australis_2_23	501714793	501404439	2.76756	2.76112	23	97.6919	92.8455	0.338979	0.338979	241292854	241143593
Marcathuria_australis_2_25	505032669	504718524	2.67856	2.67246	25	97.7119	92.9267	0.336894	0.336894	236867187	236719849
Pharnaceum_exiguum_17	259578086	259422946	0.164126	0.157993	17	93.0253	88.7213	0.420435	0.420435	96040724	95983324
Pharnaceum_exiguum_19	262669224	262512371	0.164861	0.159257	19	92.5271	89.4777	0.445847	0.445847	75501363	75456277
Pharnaceum_exiguum_21	265467812	265308419	0.156428	0.15135	21	92.4537	89.7054	0.426614	0.426614	70305340	70263127
Pharnaceum_exiguum_23	267994677	267833897	0.14562	0.141014	23	92.4983	89.8822	0.404256	0.404256	67946689	67905925
Pharnaceum_exiguum_25	270337352	270176094	0.135598	0.131407	25	92.5589	90.051	0.382573	0.382573	66371300	66331709

### Sheet: sequencing_data
Species	NumberReadPairs	ApproximateNucleotidesSequenced	EstimatedGenomeSize	AverageCoverage
kewa (pairs)	190250546	45660131040	623150609	73.273
limeum (pairs)	167112678	40107042720	734457431	54.6077
macarthuria (pairs)	201409249	48338219760	497838407	97.0962
microtea (pairs)	151011817	36242836080	497412703	72.8627
Phenaceum (pairs)	167528509	40206842160	265467812	151.457
simmondsium (pairs)	145668563	34960455120	764921913	45.7046
