## AdditionalFile 7 for "Next generation sequencing to investigate genomic diversity in Caryophyllales"

### Sheet: Tabelle1
Species	Accession	Million Read Pairs	Type	Reference
Kewa bowkeriana	SRR6435306	30.2	RNA-Seq	Yang et al., 2017
Macarthuria australis	SRR6435293	23.6	RNA-Seq	Yang et al., 2017
Kewa bowkeriana	-	-	Transcritpome assembly	Yang et al., 2017
Macarthuria australis	-	-	Transcritpome assembly	Yang et al., 2017
Pharnaceum exiguum	-	-	Transcritpome assembly	Yang et al., 2017
