## AdditionalFile 8 for "Next generation sequencing to investigate genomic diversity in Caryophyllales"

### Sheet: Sheet1
	kew067	kew073	kew075	kew077	kew079	kew081	kew087	kew097	kew107	kew117	kew127	kewclc	mac067	mac077	mac087	mac097	mac099	mac107	mac117	mac127	macclc	phe001	phe002	phe003	phe004	phe005	phe006	phe067	phe077	phe087	phe097	phe103	phe107	phe109	phe113	phe117	phe119	phe127	pheclc
Species	Kewa caespitosa	Kewa caespitosa	Kewa caespitosa	Kewa caespitosa	Kewa caespitosa	Kewa caespitosa	Kewa caespitosa	Kewa caespitosa	Kewa caespitosa	Kewa caespitosa	Kewa caespitosa	Kewa caespitosa	Macarthuria australis	Macarthuria australis	Macarthuria australis	Macarthuria australis	Macarthuria australis	Macarthuria australis	Macarthuria australis	Macarthuria australis	Macarthuria australis	Pharnaceum exiguum	Pharnaceum exiguum	Pharnaceum exiguum	Pharnaceum exiguum	Pharnaceum exiguum	Pharnaceum exiguum	Pharnaceum exiguum	Pharnaceum exiguum	Pharnaceum exiguum	Pharnaceum exiguum	Pharnaceum exiguum	Pharnaceum exiguum	Pharnaceum exiguum	Pharnaceum exiguum	Pharnaceum exiguum	Pharnaceum exiguum	Pharnaceum exiguum	Pharnaceum exiguum
Assembler	SOAPdenovo2	SOAPdenovo2	SOAPdenovo2	SOAPdenovo2	SOAPdenovo2	SOAPdenovo2	SOAPdenovo2	SOAPdenovo2	SOAPdenovo2	SOAPdenovo2	SOAPdenovo2	CLC Genomics Workbench 9	SOAPdenovo2	SOAPdenovo2	SOAPdenovo2	SOAPdenovo2	SOAPdenovo2	SOAPdenovo2	SOAPdenovo2	SOAPdenovo2	CLC Genomics Workbench 9	SOAPdenovo2	SOAPdenovo2	SOAPdenovo2	SOAPdenovo2	SOAPdenovo2	SOAPdenovo2	SOAPdenovo2	SOAPdenovo2	SOAPdenovo2	SOAPdenovo2	SOAPdenovo2	SOAPdenovo2	SOAPdenovo2	SOAPdenovo2	SOAPdenovo2	SOAPdenovo2	SOAPdenovo2	CLC Genomics Workbench 9
K-mer size	67	73	75	77	79	81	87	97	107	117	127	automatic	67	77	87	97	99	107	117	127	automatic	117	117	117	117	117	117	67	77	87	97	103	107	109	113	117	119	127	automatic
insert size	750	750	750	750	750	750	750	750	750	750	750	automatic	750	750	750	750	750	750	750	750	automatic	100	200	300	400	500	600	750	750	750	750	750	750	750	750	750	750	750	automatic
Number of contigs	117829	107585	104708	102543	100596	99227	95749	94128	100647	117898	172497	114663	387765	378225	378884	385069	387999	387465	418380	421324	253287	62449	46394	22882	22186	22019	21986	161628	107412	60937	33440	26122	23912	23183	22459	22002	22009	28027	192245
Maximal contig length	308789	328441	320017	344174	340297	324962	327531	370590	259877	207650	142063	108607	60787	67783	61968	68981	73031	60309	70474	139016	211415	89716	155908	500092	502294	505457	509024	658023	646811	644712	644702	648631	652023	591288	572229	514701	514326	405252	376323
N50	21320	22551	22942	23171	23367	23502	23538	22841	19516	14532	7857	9543	3890	3970	3993	3913	3872	3651	3096	2220	2687	10708	17120	46280	52317	52798	52900	18611	31633	41912	49223	51337	52662	52828	52926	52364	50786	39025	3802
N90	2824	2977	3047	3114	3152	3165	3272	3288	3057	2589	1710	1655	965	988	1005	1013	1009	1008	945	729	845	1433	2186	6299	6639	6566	6580	814	945	1538	4315	5503	6008	6233	6444	6631	6666	4692	799
assembly size	558347289	574375745	578671993	582435868	585804480	588991762	597605099	608061925	608165289	607308406	578882959	492868383	566868205	619050085	648987127	670929442	673566149	656965420	644792897	527519468	481465965	255102923	262543195	263360844	263589556	263611282	263615078	323305952	298975561	275220552	263629525	261718204	261845014	262109798	262888220	263611171	264032519	264113781	413125213
GC content	0.381104	0.381439	0.381555	0.381635	0.381745	0.38186	0.382146	0.382575	0.382984	0.384047	0.387123	0.379529	0.366417	0.367707	0.368743	0.369808	0.37002	0.370962	0.373171	0.377036	0.36429	0.374346	0.374703	0.374732	0.374742	0.374741	0.374738	0.35848	0.365026	0.370323	0.373382	0.374147	0.374404	0.374492	0.374637	0.374738	0.374788	0.374933	0.344395
predicted genes	83397	88487	89730	90867	91594	92853	95078	98659	101055	105371	114216	94959	85302	105383	115748	124460	126504	125181	135202	137462	103982	53582	50388	44535	43406	42934	42701	43357	42966	42060	41666	41735	41880	42028	42170	42558	42638	44106	54253
average gene length	3438.46	3441.81	3433.44	3438.38	3442.48	3434.39	3426.69	3383.94	3310.53	3130.94	2719.67	2528.8	1955.64	1953.15	1953.51	1945.21	1924.22	1903.54	1758.97	1447.3	1667.3	2439.69	2774.26	3344.01	3453.77	3513.55	3568.2	3248.02	3385.7	3526.91	3608.08	3630.44	3635.86	3632.74	3636.64	3628.98	3628.39	3472.13	2568.85
RBHs vs. BeetSet2	13333	13391	13395	13371	13399	13419	13392	13404	13292	13233	12786	13460	9299	9880	9985	9991	10013	9689	10006	10627	11686	13096	13172	13246	13243	13240	13239	13049	13173	13213	13235	13220	13239	13221	13242	13246	13250	13230	13260
BUSCO result	C:83.0%[S:81.7%,D:1.3%],F:6.7%,M:10.3%,n:1440	C:83.3%[S:82.0%,D:1.3%],F:6.5%,M:10.2%,n:1440	C:84.1%[S:82.8%,D:1.3%],F:5.8%,M:10.1%,n:1440	C:84.0%[S:82.7%,D:1.3%],F:5.9%,M:10.1%,n:1440	C:84.0%[S:82.6%,D:1.4%],F:5.9%,M:10.1%,n:1440	C:83.5%[S:82.2%,D:1.3%],F:6.4%,M:10.1%,n:1440	C:83.6%[S:82.3%,D:1.3%],F:6.3%,M:10.1%,n:1440	C:82.6%[S:81.3%,D:1.3%],F:6.6%,M:10.8%,n:1440	C:80.3%[S:79.0%,D:1.3%],F:8.0%,M:11.7%,n:1440	C:75.7%[S:74.4%,D:1.3%],F:9.6%,M:14.7%,n:1440	C:58.0%[S:56.9%,D:1.1%],F:15.9%,M:26.1%,n:1440	C:78.9%[S:77.4%,D:1.5%],F:8.8%,M:12.3%,n:1440	C:20.4%[S:14.8%,D:5.6%],F:12.8%,M:66.8%,n:1440	C:27.6%[S:18.4%,D:9.2%],F:15.4%,M:57.0%,n:1440	C:29.3%[S:18.7%,D:10.6%],F:14.3%,M:56.4%,n:1440	C:29.6%[S:18.3%,D:11.3%],F:14.7%,M:55.7%,n:1440	C:29.8%[S:18.2%,D:11.6%],F:14.9%,M:55.3%,n:1440	C:25.1%[S:14.0%,D:11.1%],F:14.0%,M:60.9%,n:1440	C:23.7%[S:15.4%,D:8.3%],F:15.3%,M:61.0%,n:1440	C:17.5%[S:15.3%,D:2.2%],F:17.6%,M:64.9%,n:1440	C:42.3%[S:32.7%,D:9.6%],F:22.0%,M:35.7%,n:1440	C:67.3%[S:66.0%,D:1.3%],F:12.4%,M:20.3%,n:1440	C:76.5%[S:74.7%,D:1.8%],F:7.5%,M:16.0%,n:1440	C:84.4%[S:82.2%,D:2.2%],F:4.3%,M:11.3%,n:1440	C:84.5%[S:82.2%,D:2.3%],F:4.0%,M:11.5%,n:1440	C:84.6%[S:82.4%,D:2.2%],F:3.7%,M:11.7%,n:1440	C:84.8%[S:82.6%,D:2.2%],F:3.7%,M:11.5%,n:1440	C:81.6%[S:79.6%,D:2.0%],F:4.7%,M:13.7%,n:1440	C:83.9%[S:81.8%,D:2.1%],F:3.8%,M:12.3%,n:1440	C:84.8%[S:82.8%,D:2.0%],F:3.5%,M:11.7%,n:1440	C:84.2%[S:82.1%,D:2.1%],F:3.9%,M:11.9%,n:1440	C:84.7%[S:82.7%,D:2.0%],F:3.8%,M:11.5%,n:1440	C:84.5%[S:82.3%,D:2.2%],F:4.2%,M:11.3%,n:1440	C:84.5%[S:82.4%,D:2.1%],F:4.0%,M:11.5%,n:1440	C:84.5%[S:82.3%,D:2.2%],F:4.1%,M:11.4%,n:1440	C:84.7%[S:82.5%,D:2.2%],F:3.6%,M:11.7%,n:1440	C:84.4%[S:82.2%,D:2.2%],F:3.9%,M:11.7%,n:1440	C:83.8%[S:81.7%,D:2.1%],F:4.0%,M:12.2%,n:1440	C:80.8%[S:79.0%,D:1.8%],F:5.7%,M:13.5%,n:1440
