## AdditionalFile 9 for "Next generation sequencing to investigate genomic diversity in Caryophyllales"

### Sheet: Tabelle1
Assembly-ID	gene_number	gene_length	exons_per_gene	average_mRNA_length	average_peptide_length
Kewa_caespitosa_CDS	80296	3492	5.5434	1544	378
Kewa_caespitosa_FINAL	50661	5494	6.61323	2143	447
Kewa_caespitosa_RNA_seq	63573	3203	5.13097	1330	363
Kewa_caespitosa_ab_initio	80728	3424	5.44223	1548	378
Kewa_caespitosa_masked_ab_initio	70478	3406	5.45663	1522	374
Macarthuria_australis_CDS	110884	1615	2.68249	888	215
Macarthuria_australis_FINAL	80236	1936	2.93883	1018	241
Macarthuria_australis_ab_initio	98131	1907	2.46771	911	228
Macarthuria_australis_masked_ab_initio	97530	1589	2.68846	871	213
Pharnaceum_exiguum_CDS	39972	3770	5.43874	1643	383
Pharnaceum_exiguum_FINAL	26155	5090	6.07769	2154	435
Pharnaceum_exiguum_ab_initio	40612	3614	5.20155	1649	382
Pharnaceum_exiguum_ab_inito_spec_param	29558	5550	6.08702	2335	483
Pharnaceum_exiguum_masked_ab_initio	34163	3585	5.12801	1585	368
